# Cortico-thalamic communication for action coordination in a skilled motor sequence

**DOI:** 10.1101/2023.10.25.563871

**Authors:** Yi Li, Xu An, Patrick J. Mulcahey, Yongjun Qian, X. Hermione Xu, Shengli Zhao, Hemanth Mohan, Shreyas M. Suryanarayana, Ludovica Bachschmid-Romano, Nicolas Brunel, Ian Q. Whishaw, Z. Josh Huang

**Affiliations:** Department of Neurobiology, Duke University, Durham, NC 27710, USA; Cold Spring Harbor Laboratory, Cold Spring Harbor, NY 11724, USA; Department of Biomedical Engineering, Duke University, Durham, NC 27710, USA; Department of Neuroscience, Canadian Centre for Behavioural Research, University of Lethbridge, Lethbridge, AB, T1K 3M4, Canada

## Abstract

The coordination of forelimb and orofacial movements to compose an ethological reach-to-consume behavior likely involves neural communication across brain regions. Leveraging wide-field imaging and photo-inhibition to survey across the cortex, we identified a cortical network and a high-order motor area (MOs-c), which coordinate action progression in a mouse reach-and-withdraw-to-drink (RWD) behavior. Electrophysiology and photo-inhibition across multiple projection neuron types within the MOs-c revealed differential contributions of pyramidal tract and corticothalamic (CT^MOs^) output channels to action progression and hand-mouth coordination. Notably, CT^MOs^ display sustained firing throughout RWD sequence and selectively enhance RWD-relevant activity in postsynaptic thalamus neurons, which also contribute to action coordination. CT^MOs^ receive converging monosynaptic inputs from forelimb and orofacial sensorimotor areas and are reciprocally connected to thalamic neurons, which project back to the cortical network. Therefore, motor cortex corticothalamic channel may selectively amplify the thalamic integration of cortical and subcortical sensorimotor streams to coordinate a skilled motor sequence.
