## Supplementary Table 1 for "Cortico-thalamic communication for action coordination in a skilled motor sequence"

### Sheet: Behavior
Figure panels	Description	Method	Stat.	p-value	Explaination	Model
Fig S1	Behavior
Fig. S1m	Reach duration	Kruskal-Wallis test with Tukey's post hoc test	Chi-sq = 91.0760; dF = 4; 1vs4,2.1955e-05; 1vs5,1.0272e-08;2vs4,3.1331e-08; 2vs5, 9.9217e-09; 3vs4,0.00021495; 3vs5,1.8841e-08	7.7788e-19	Significant modulation by target location
Fig. S1n	Premature lick prob.	Kruskal-Wallis test with Tukey's post hoc test	Chi-sq = 28.1194; dF = 4; 1vs5,0.0107; 1vs5, 0.0001; 3vs5, 0.0265;	21.8458	Significant modulation by target location
Fig. S1p	Path length	Kruskal-Wallis test with Tukey's post hoc test	Chi-sq = 52.9126; dF = 4; 1vs5,0.00085645;2vs4,0.00084169; 2vs5, 8.8061e-08; 3vs4,0.00034835; 3vs5,3.1672e-08	8.8882e-11	Significant modulation by target location
Fig. S1q	Aim to target distance	Kruskal-Wallis test with Tukey's post hoc test	Chi-sq = 100.0240; dF = 4; 1vs4,1.0158e-08; 1vs5,9.9226e-09;2vs4,1.0392e-08; 2vs5, 9.9237e-09; 3vs4,0.00036002; 3vs5,1.0994e-05	9.7216e-21	Significant modulation by target location
Fig. S1s	Adjustment prob.	Kruskal-Wallis test with Tukey's post hoc test	Chi-sq = 91.1843; dF = 4; 1vs4,3.4995e-05; 1vs5,1.2773e-08;2vs4,1.4182e-07; 2vs5, 9.9233e-09; 3vs4,1.3114e-06; 3vs5,9.9558e-09	7.3771e-19	Significant modulation by target location
Fig .3a & S3b	PV;Ai32 _Ctx_Inactivation
Fig .3a & S3b	Right_MOs-c	Two-sample Kolmogorov-Smirnov test	KSD = 0.4387	3.19439e-41	Siginificant effect from inactivation
Fig .3a & S3b	Right_MOp	Two-sample Kolmogorov-Smirnov test	KSD = 0.2971	2.05459e-21	Siginificant effect from inactivation
Fig .3a & S3b	Right_MO-orf	Two-sample Kolmogorov-Smirnov test	KSD = 0.2810	2.10446e-14	Siginificant effect from light
Fig .3a & S3b	Right_SSp-ul	Two-sample Kolmogorov-Smirnov test	KSD = 0.4531	4.81724e-43	Siginificant effect from inactivation
Fig .3a & S3b	Right_Prt	Two-sample Kolmogorov-Smirnov test	KSD = 0.0576	0.0917361	Not siginificant effect from inactivation
Fig .3a & S3b	Right_SSp-bfd/un	Two-sample Kolmogorov-Smirnov test	KSD = 0.1607	0.000646337	Siginificant effect from inactivation
Fig .3a & S3b	Left_MOs-c	Two-sample Kolmogorov-Smirnov test	KSD = 0.0597	0.931096	Not siginificant effect from inactivation
Fig .3a & S3b	Left_MOp	Two-sample Kolmogorov-Smirnov test	KSD = 0.1014	0.627441	Not siginificant effect from inactivation
Fig .3a & S3b	Left_MO-orf	Two-sample Kolmogorov-Smirnov test	KSD = 0.1349	0.0675058	Not siginificant effect from inactivation
Fig .3a & S3b	Left_SSp-ul	Two-sample Kolmogorov-Smirnov test	KSD = 0.1664	0.0965491	Not siginificant effect from inactivation
Fig .3a & S3b	Left_Prt	Two-sample Kolmogorov-Smirnov test	KSD = 0.0902	0.0592465	Not siginificant effect from inactivation
Fig .3a & S3b	Left_SSp-bfd/un	Two-sample Kolmogorov-Smirnov test	KSD = 0.1529	0.142572	Not siginificant effect from inactivation
Fig .3 & S4	Emx1_MOs-c_Inhibition
Fig. S4b	Lift prob	Mixed-model ANOVA	Factor = [Light ; Target; Light*Target]; F = [10.74; 3.03; 4.46];	[0.0055; 0.0249; 0.0033]	Siginificant effect from target and light
Fig. S4b	Lift prob	Wilcoxon signed rank	W signedrank = 101	0.0181	Siginificant effect from light
Fig. 3e	Contact prob	Two-sample Kolmogorov-Smirnov test	KSD = 0.7228	3.1959e-24	Siginificant effect from light
Fig. 3e	Supinate prob after contact	Wilcoxon signed rank	W signedrank = 98	0.0023	Siginificant effect from light
Fig. 3g	Premature lick prob	Wilcoxon signed rank	W signedrank = 11	0.0067	Siginificant effect from light
Fig. 3h	Hand pos. var. @ all licks	Wilcoxon signed rank	W signedrank = 3	0.00030518	Siginificant effect from light
Fig. 3i	Hand rotation @ all licks	Two-sample Kolmogorov-Smirnov test	KSD = 0.2032	1.6065e-202	Siginificant effect from light
Fig. S4c	Hand-mouth coherence	Mixed-model ANOVA	Factor = [Light ; Frequency; Light*Frequency;]; F = [12.96; 3.81; 2.42];	[0.0032; 0; 0]	Siginificant effect from frequency and light
Fig. 3	Fezf2_MOs-c_Inhibition
Fig.3k	Reach success prob	Mixed-model ANOVA	Factor = [Light ; Target; Light*Target]; F = [11.52; 3.37; 4.41];	[0.0053; 0.0166; 0.0041]	Siginificant effect from target and light
Fig.3k	Supinate prob after contact	Wilcoxon signed rank	W signedrank = 78	0.00048828	Siginificant effect from light
Fig. 3l	Hand pos. var. @ all licks	Wilcoxon signed rank	W signedrank = 12	0.0161	Siginificant effect from light
Fig. 3l	Hand rotation @ all licks	Two-sample Kolmogorov-Smirnov test	KSD = 0.0627	4.445e-20	Siginificant effect from light
Fig. 3	Tle4_MOs-c_Inhibition
Fig.3k	Reach success prob	Mixed-model ANOVA	Factor = [Light ; Target; Light*Target]; F = [10.82; 1.67; 0.51];	[0.0082; 0.1765; 0.728]	Siginificant effect from light but not target
Fig.3k	Supinate prob after contact	Wilcoxon signed rank	W signedrank =49	0.0273	Siginificant effect from light
Fig. 3l	Hand pos. var. @ all licks	Wilcoxon signed rank	W signedrank = 4	0.0068	Siginificant effect from light
Fig. 3l	Hand rotation @ all licks	Two-sample Kolmogorov-Smirnov test	KSD = 0.2724	6.7281e-199	Siginificant effect from light
Fig S4	Cux1_MOs-c_Inhibition
Fig. S4e	Reach success prob	Mixed-model ANOVA	Factor = [Light ; Target; Light*Target]; F = [0.06; 4.94; 0.4];	[0.8142; 0.0039; 0.8083]	Not siginificant effect from light
Fig. S4e	Supinate prob after contact	Wilcoxon signed rank	W signedrank = 8	0.375	Not siginificant effect from light
Fig. S4e	Premature lick prob	Wilcoxon signed rank	W signedrank = 11	1	Not siginificant effect from light
Fig. S4e	Hand pos. var. @ all licks	Wilcoxon signed rank	W signedrank = 14	0.6406	Not siginificant effect from light
Fig. S4e	Hand rotation @ all licks	Two-sample Kolmogorov-Smirnov test	KSD = 0.0571	2.7699e-12	Siginificant effect from light
Fig S4	PlxnD1_MOs-c_Inhibition
Fig. S4e	Reach success prob	Mixed-model ANOVA	Factor = [Light ; Target; Light*Target]; F = [1.2; 6.99; 0.39];	[0.2958; 0.0002; 0.8137]	Not siginificant effect from light
Fig. S4e	Supinate prob after contact	Wilcoxon signed rank	W signedrank = 31	0.0781	Not siginificant effect from light
Fig. S4e	Premature lick prob	Wilcoxon signed rank	W signedrank = 12	0.0342	Siginificant effect from light
Fig. S4e	Hand pos. var. @ all licks	Wilcoxon signed rank	W signedrank = 15	0.064	Not siginificant effect from light
Fig. S4e	Hand rotation @ all licks	Two-sample Kolmogorov-Smirnov test	KSD = 0.0508	1.2056e-17	Siginificant effect from light
Fig 5	PVAi32_Right_VAL/VM
Fig. 5e	Hand pos. var. @ all licks	Wilcoxon signed rank	W signedrank = 0	0.0312	Siginificant effect from light
Fig. 5e	Hand rotation @ all licks	Two-sample Kolmogorov-Smirnov test	KSD = 0.2065	4.1472e-59	Siginificant effect from light
